# Global analysis of infant gut microbiota revealed distinctive maturation dynamics across lifestyles

**DOI:** 10.64898/2025.12.11.693638

**Authors:** Robert Bücking, Greta Pasquali, Ulrike Löber, Claudia Buss, Dorothee Viemann, Víctor Hugo Jarquín-Díaz, Sofia Kirke Forslund-Startceva

**Author notes:** Corresponding Author(s): Sofia Kirke Forslund-Startceva & Víctor Hugo Jarquín-Díaz.

## Abstract

The infant gut microbiome develops during the first years of life and influences long-term health through its interaction with immune system development. However, our understanding of early-life microbiome assembly is biased by the predominance of infants with industrialized lifestyles from North America and Europe. Here, we address this bias by assembling a globally representative dataset of infant gut microbiomes to train a microbiome maturation model that can characterize lifestyle specific patterns of microbial maturation as a function of age. Models trained exclusively on industrialized infants perform poorly when applied to non-industrialized datasets. In contrast, more diverse models including individuals from both lifestyles achieve increased correlation between microbial and chronological age. We identified differences in relevant taxa associated with the maturation in the different lifestyles. Additionally, our modeling approach detects a delay in the microbial maturation of independent cohorts of severely malnourished and preterm infants compared to healthy ones. Our results underscore the relevance of global diversity in microbiome research and provide deeper insights into context-dependent maturation dynamics of the infant gut microbiome.
