## Supplementary Table 1 for "Global analysis of infant gut microbiota revealed distinctive maturation dynamics across lifestyles"

	study	lifestyle	country	n_samples	n_individuals	cutoff
1	beller_2021	industrialized	BELGIUM	233	8	2500
2	blanton_2016	non_industrialized	MALAWI	157	59	5000
3	bockulich_2016	industrialized	USA	806	43	2500
4	davis_2017	non_industrialized	GAMBIA	47	28	2500
5	gehrig_2019	non_industrialized	BANGLADESH	54	3	2000
6	hill_2017	industrialized	IRELAND	531	144	5000
7	kortekangas_2020	non_industrialized	MALAWI	1405	606	5000
8	kristensen_2020	industrialized	NETHERLANDS	502	45	2500
9	lim_2015	industrialized	USA	48	8	2500
10	morandini_2023	non_industrialized	SENEGAL	69	52	2000
11	muinck_2018	industrialized	NORWAY	2684	12	10000
12	pannaraj_2017	industrialized	USA	207	66	1000
13	raman_2019	non_industrialized	BANGLADESH, INDIA, PERU, SOUTH_AFRICA	1774	84	2500
14	raman_2019	industrialized	BRAZIL	124	7	2500
15	reyman_2019	industrialized	NETHERLANDS	1030	120	5000
16	roswall_2021	industrialized	SWEDEN	1053	465	5000
17	sprockett_2020	non_industrialized	BOLIVIA	157	48	5000
18	stokholm_2018	industrialized	DENMARK	1280	617	2000
19	subramanian_2014	non_industrialized	BANGLADESH	210	25	700
20	vatanen_2018	industrialized	FINNLAND, ESTONIA, RUSSIA	2673	289	2500
21	wampach_2018	industrialized	LUXEMBOURG	84	18	2000
