## Supplementary Table 2 for "Global analysis of infant gut microbiota revealed distinctive maturation dynamics across lifestyles"

	taxon	R2_Industrialized	R2_non-Industrialized	p_value_Industrialized	p_value_non-Industrialized	p_adj_Industrialized	p_adj_non-Industrialized	mean_importance_Industrialized	mean_importance_non-Industrialized	prevalence_Industrialized	prevalence_non-Industrialized	Classification
1	Acinetobacter	0	-0.576835613343213	0	0	9.29962156095786e-306	9.29962156095786e-306	NA	4.4866207224834	19.03076	13.72633	Single lifestyle
2	Actinobacillus	0.408205058546466	0	0	0	9.29962156095786e-306	9.29962156095786e-306	2.65581035397859	NA	7.272032	4.783612	Single lifestyle
3	Actinomyces	0.400027506668228	0.792572023878136	0	0	9.29962156095786e-306	9.29962156095786e-306	10.9589836235435	11.6289887578081	60.54428	56.89754	Late colonizer
4	Akkermansia	0.677632830700455	0	0	0	9.29962156095786e-306	9.29962156095786e-306	16.1522458503811	NA	34.55489	11.50051	Single lifestyle
5	Alistipes	0.542815638873559	0	0	0	9.29962156095786e-306	9.29962156095786e-306	12.8816716269834	NA	30.49681	18.1655	Single lifestyle
6	Alloprevotella	0	0.467129168512625	0	0	9.29962156095786e-306	9.29962156095786e-306	NA	14.1579108097924	4.391884	17.7108	Single lifestyle
7	Anaerosporobacter	0.463552396317303	0	0	0	9.29962156095786e-306	9.29962156095786e-306	6.69164137276644	NA	8.078308	4.764013	Single lifestyle
8	Anaerostipes	0.657907987691825	0	0	NA	9.29962156095786e-306	NA	21.7255309717267	NA	26.441603	6.442925	Single lifestyle
9	Anaerovoracaceae Fam. XIII AD3011	0	0.548867636115125	0	0	9.29962156095786e-306	9.29962156095786e-306	NA	32.8422767076064	7.067023	15.744241	Single lifestyle
10	Atopobium	0.198056630107404	-0.567998881637067	5.6833355328357e-135	0	1.08551708677162e-132	9.29962156095786e-306	3.85915866129188	7.8988515033263	21.99864	40.58484	Mixed
11	Bacteroides	0.765136721575276	-0.225069318118269	0	9.89274572706216e-175	9.29962156095786e-306	1.88951443386887e-172	15.3115942799664	7.98012243031543	88.22662	59.81252	Mixed
12	Bifidobacterium	-0.493196246328443	-0.720262409957571	0	0	9.29962156095786e-306	9.29962156095786e-306	22.8745096173852	17.2781159550754	97.44182	97.90805	Early colonizer
13	Butyricicoccus	0.775780045387515	0.803355862630246	0	0	9.29962156095786e-306	9.29962156095786e-306	48.2160650389995	40.0683174286208	28.00909	34.12366	Late colonizer
14	Campylobacter	0.605742031103905	0	0	0.000375698654732139	9.29962156095786e-306	0.0717584430538386	6.18288582223736	NA	18.36584	36.79518	Single lifestyle
15	Catenibacterium	0	0.468048581168855	NA	0	NA	9.29962156095786e-306	NA	22.877802665276	2.790478	23.393144	Single lifestyle
16	Chloroplast	0.601168793309618	0.619398442098838	0	0	9.29962156095786e-306	9.29962156095786e-306	10.2699070305968	4.83547368614648	9.763641	8.076892	Late colonizer
17	Clostridia UCG 014	0.385218298496331	0	0	0	9.29962156095786e-306	9.29962156095786e-306	9.3090394744827	NA	12.63273	15.38893	Single lifestyle
18	Clostridium sensu stricto 1	-0.591955965407492	0.82214517092731	0	0	9.29962156095786e-306	9.29962156095786e-306	9.38573056301695	7.66639986060865	72.56283	39.50946	Mixed
19	Colidextribacter	0.572215985133744	0	0	0	9.29962156095786e-306	9.29962156095786e-306	19.0811882522844	NA	11.0771	14.58909	Single lifestyle
20	Collinsella	-0.527775369267736	0.772724460486564	0	0	9.29962156095786e-306	9.29962156095786e-306	5.38631126622175	14.5964288686551	38.66138	59.41191	Mixed
21	Corynebacterium	-0.804509055825554	-0.606080151800874	0	0	9.29962156095786e-306	9.29962156095786e-306	10.2955442243323	16.1994433735078	36.62837	32.6143	Early colonizer
22	DTU089	0.394377395124979	0	0	NA	9.29962156095786e-306	NA	8.24323848682587	NA	4.863887	0.243609	Single lifestyle
23	Dialister	0.742580250816373	0.734095736582907	0	0	9.29962156095786e-306	9.29962156095786e-306	15.8345205420187	18.3948691055668	26.46463	54.20528	Late colonizer
24	Dolosigranulum	-0.445504009402939	-0.481780556281523	0	0	9.29962156095786e-306	9.29962156095786e-306	2.75781332860617	7.18908912850677	10.894875	8.003463	Early colonizer
25	Eggerthella	0.774693065603384	0	0	0	9.29962156095786e-306	9.29962156095786e-306	11.6050576081227	NA	50.63701	20.70721	Single lifestyle
26	Eisenbergiella	0.416015981970547	0	0	NA	9.29962156095786e-306	NA	5.72774761365135	NA	7.6872849	0.7444111	Single lifestyle
27	Epulopiscium	-0.185542851509345	0	2.07521548650669e-118	NA	3.96366157922778e-116	NA	2.30398310104023	NA	9.4610376	0.2282808	Single lifestyle
28	Erysipelatoclostridium	0.845125861001016	0.251629759259684	0	2.52920560792226e-219	9.29962156095786e-306	4.83078271113152e-217	31.6925561932775	8.39151226650882	62.60858	29.58834	Late colonizer
29	Erysipelotrichaceae UCG 003	0.523023757769636	0.633714677069055	0	0	9.29962156095786e-306	9.29962156095786e-306	22.5801401056449	19.0565645876549	14.0948	13.27097	Late colonizer
30	Eubacterium coprostanoligenes group	0.597046879690584	0.667205895006167	0	0	9.29962156095786e-306	9.29962156095786e-306	21.2227508334153	16.6384144936069	16.38845	24.69455	Late colonizer
31	Eubacterium eligens group	0.622640140073599	0	0	0	9.29962156095786e-306	9.29962156095786e-306	28.3359122024297	NA	23.06109	14.27372	Single lifestyle
32	Eubacterium hallii group	0.478893363398337	0	0	0	9.29962156095786e-306	9.29962156095786e-306	10.2585806885039	NA	9.54994	10.45219	Single lifestyle
33	Eubacterium siraeum group	0.343348328349216	0	0	NA	9.29962156095786e-306	NA	9.83411033229197	NA	12.457301	5.060864	Single lifestyle
34	Eubacterium xylanophilum group	0.335929614507058	0	0	NA	9.29962156095786e-306	NA	10.5374086131909	NA	6.735327	3.347154	Single lifestyle
35	Faecalibacterium	0.78851168437174	0.861874402817157	0	0	9.29962156095786e-306	9.29962156095786e-306	100	100	48.93522	45.60005	Late colonizer
36	Finegoldia	-0.68669732634684	0	0	0	9.29962156095786e-306	9.29962156095786e-306	2.45596910396929	NA	21.82907	15.62551	Single lifestyle
37	Flavonifractor	0.833860958592543	0.251278918750956	0	1.06771197461018e-218	9.29962156095786e-306	2.03932987150545e-216	39.4923672573591	8.80173413861236	50.1768	31.86513	Late colonizer
38	Fusobacterium	0.718175328558844	0	0	0	9.29962156095786e-306	9.29962156095786e-306	8.81297023821881	NA	26.17032	22.40588	Single lifestyle
39	Gemella	-0.355000762781973	0	0	0	9.29962156095786e-306	9.29962156095786e-306	4.81741255909703	NA	55.36165	40.71879	Single lifestyle
40	Haemophilus	-0.46532085221185	0	0	0	9.29962156095786e-306	9.29962156095786e-306	4.13859289917503	NA	11.08361	13.30371	Single lifestyle
41	Holdemanella	0	0.310224574582546	0	0	9.29962156095786e-306	9.29962156095786e-306	NA	9.09097253100293	8.851534	26.140679	Single lifestyle
42	Holdemania	0.408723582020431	0	0	NA	9.29962156095786e-306	NA	8.12549304493237	NA	5.763941	1.165584	Single lifestyle
43	Hungatella	0.703665090471657	0	0	0	9.29962156095786e-306	9.29962156095786e-306	21.2978849818455	NA	35.541294	9.584118	Single lifestyle
44	Intestinibacter	0.839846486601425	0.834226298066156	0	0	9.29962156095786e-306	9.29962156095786e-306	28.7610090332275	22.9059767012777	62.26414	40.97949	Late colonizer
45	Intestinimonas	0.50060535922182	0	0	0	9.29962156095786e-306	9.29962156095786e-306	11.3051759041351	NA	8.992616	9.90829	Single lifestyle
46	Lachnoclostridium	0.836511716969966	0.762653688888305	0	0	9.29962156095786e-306	9.29962156095786e-306	42.8219828398766	31.0615638619298	52.22289	43.98975	Late colonizer
47	Lachnospira	0.595389066545556	0.754921150310327	0	0	9.29962156095786e-306	9.29962156095786e-306	17.6427671243097	16.7971641238272	22.50412	19.06121	Late colonizer
48	Lachnospiraceae NC2004 group	-0.29667132247849	0	4.86891181201982e-308	NA	9.29962156095786e-306	NA	2.81826000903286	NA	5.809072	4.36354	Single lifestyle
49	Lachnospiraceae ND3007 group	0.546149158305262	0.627944630761507	0	0	9.29962156095786e-306	9.29962156095786e-306	14.1612382884437	20.359516839349	10.00309	16.24749	Late colonizer
50	Lachnospiraceae UCG 001	0.440830970189974	0	0	NA	9.29962156095786e-306	NA	7.85717310854933	NA	6.38208	3.798241	Single lifestyle
51	Lachnospiraceae UCG 004	0.657363686252922	0.662044574931614	0	0	9.29962156095786e-306	9.29962156095786e-306	24.3524393262922	21.5801900727484	10.82749	20.27951	Late colonizer
52	Lachnospiraceae UCG 010	0	0	NA	0	NA	9.29962156095786e-306	9.906865209479	NA	3.948247	14.079311	NA
53	Lactobacillus	-0.576424093482576	0.74479642570845	0	0	9.29962156095786e-306	9.29962156095786e-306	7.55605509024109	17.2779160685608	58.13957	78.00902	Mixed
54	Lactococcus	0.651759132335196	0	0	0	9.29962156095786e-306	9.29962156095786e-306	11.5932698083442	NA	24.35825	16.79721	Single lifestyle
55	Leuconostoc	0.477018814993459	0	0	4.4929091715475e-75	9.29962156095786e-306	8.58145651765573e-73	2.53584004431664	NA	5.121258	10.573244	Single lifestyle
56	Megamonas	0	0.532253088769233	2.42829320302503e-88	0	4.6380400177778e-86	9.29962156095786e-306	NA	10.7282629422497	9.051438	14.216098	Single lifestyle
57	Megasphaera	0.811850588659713	0	0	0	9.29962156095786e-306	9.29962156095786e-306	21.378595931062	NA	30.4605	51.51812	Single lifestyle
58	Monoglobus	0.660423082062152	0	0	0	9.29962156095786e-306	9.29962156095786e-306	40.1527145436088	NA	20.93691	11.43831	Single lifestyle
59	Negativicoccus	-0.498186123041027	0	0	0	9.29962156095786e-306	9.29962156095786e-306	2.80465738868964	NA	9.534227	4.516391	Single lifestyle
60	Observed	0.775451705363109	0.816053340662572	0	0	9.29962156095786e-306	9.29962156095786e-306	46.7994826451915	35.1435643439657	NA	NA	NA
61	Oscillibacter	0.53580723750944	0	0	NA	9.29962156095786e-306	NA	21.7441953847973	NA	15.154756	4.540656	Single lifestyle
62	Oscillospiraceae UCG 002	0	0.495023259404827	0	0	9.29962156095786e-306	9.29962156095786e-306	NA	19.1679817500191	7.212992	24.753695	Single lifestyle
63	Parabacteroides	-0.623100923891378	0	0	0	9.29962156095786e-306	9.29962156095786e-306	5.94736772676712	NA	48.94088	28.63689	Single lifestyle
64	Parasutterella	0.52495146079767	0	0	NA	9.29962156095786e-306	NA	19.2923818783334	NA	14.499559	4.543469	Single lifestyle
65	Prevotella	0.601466920074565	0.833209018776183	0	0	9.29962156095786e-306	9.29962156095786e-306	7.35000666968843	24.1198692427448	37.12902	62.67929	Late colonizer
66	Rothia	-0.851336495125932	-0.736891023218758	0	0	9.29962156095786e-306	9.29962156095786e-306	19.2355635793877	12.7140410575067	57.25822	66.51986	Early colonizer
67	Ruminococcus	0.647235892351958	0.784805191247666	0	0	9.29962156095786e-306	9.29962156095786e-306	50.6486789333441	17.0575006582886	29.18537	21.8788	Late colonizer
68	Ruminococcus torques group	0.476938160391118	0.596728355760057	0	0	9.29962156095786e-306	9.29962156095786e-306	3.67461036798322	15.8596765835317	10.17184	16.07887	Late colonizer
69	Senegalimassilia	0	0.440170644118518	0	0	9.29962156095786e-306	9.29962156095786e-306	NA	10.3685443637843	7.184311	41.044857	Single lifestyle
70	Shannon	0.813799504316448	0.903717261030502	0	0	9.29962156095786e-306	9.29962156095786e-306	22.5243126868471	24.521644070768	NA	NA	NA
71	Solobacterium	0.495131418512028	0	0	6.84753434115168e-07	9.29962156095786e-306	0.000130787905915997	3.21048893821409	NA	9.525844	9.069353	Single lifestyle
72	Staphylococcus	-0.858161768269924	-0.875652411125282	0	0	9.29962156095786e-306	9.29962156095786e-306	73.6264738059821	37.5066189747566	61.7513	31.54757	Early colonizer
73	Streptococcus	-0.693118482842541	0	0	0	9.29962156095786e-306	9.29962156095786e-306	11.3999520793899	NA	96.86199	99.35281	Single lifestyle
74	Subdoligranulum	0.450389395730173	0.622026865867829	0	0	9.29962156095786e-306	9.29962156095786e-306	5.65976204212687	57.2659164442982	15.50896	30.12076	Late colonizer
75	Sutterella	0.367874889033782	0	0	0	9.29962156095786e-306	9.29962156095786e-306	6.96687594935615	NA	27.72803	42.40771	Single lifestyle
76	Terrisporobacter	0.718154705458449	0.759314982887028	0	0	9.29962156095786e-306	9.29962156095786e-306	12.4833228576209	13.5919437189762	25.69761	13.75748	Late colonizer
77	Turicibacter	0.672400726028915	0	0	0	9.29962156095786e-306	9.29962156095786e-306	16.7702126562086	NA	21.10067	11.70599	Single lifestyle
78	Tyzzerella	0.509105286665895	0	0	0.319830313482341	9.29962156095786e-306	1	3.52173415884441	NA	13.08705	19.44703	Single lifestyle
79	UBA1819	0.656062684951314	0	0	0	9.29962156095786e-306	9.29962156095786e-306	16.1387312413005	NA	23.970351	6.626155	Single lifestyle
80	Uncl. Actinobacteria	-0.646387373371983	0	0	NA	9.29962156095786e-306	NA	12.1415012754306	NA	17.366558	6.587814	Single lifestyle
81	Uncl. Bacilli	0	0.455705344298493	0	0	9.29962156095786e-306	9.29962156095786e-306	NA	3.66407851642802	8.528489	6.207767	Single lifestyle
82	Uncl. Bacteria	0.566811755986337	0	0	0	9.29962156095786e-306	9.29962156095786e-306	7.16202197651966	NA	49.01483	37.43818	Single lifestyle
83	Uncl. Clostridia	0.822866495311258	0.876075283049897	0	0	9.29962156095786e-306	9.29962156095786e-306	20.3088679523365	16.7483814082054	40.70783	30.34763	Late colonizer
84	Uncl. Clostridia 1	0	0	0.0900097778956049	NA	1	NA	2.95271129271872	NA	11.779807	8.649901	NA
85	Uncl. Clostridiaceae	-0.650159099658779	0	0	0	9.29962156095786e-306	9.29962156095786e-306	11.4635891200568	NA	73.28077	42.70695	Single lifestyle
86	Uncl. Coriobacteriaceae	0	0.412265391152691	NA	0	NA	9.29962156095786e-306	NA	8.38116980002316	0.02263361	16.56021962	Single lifestyle
87	Uncl. Enterobacterales	-0.496129707253751	-0.739139996771362	0	0	9.29962156095786e-306	9.29962156095786e-306	8.46832749000454	7.92379231012577	66.3633	47.12328	Early colonizer
88	Uncl. Enterobacterales 1	-0.150716240927143	0	2.52009101883659e-78	NA	4.81337384597788e-76	NA	2.47916294875262	NA	3.4469914	0.8126345	Single lifestyle
89	Uncl. Enterobacteriaceae	-0.861709950984572	0	0	2.79362987670306e-78	9.29962156095786e-306	5.33583306450285e-76	23.1076924705492	NA	84.33794	74.26739	Single lifestyle
90	Uncl. Enterococcaceae	-0.51953468286065	-0.0540964461486029	0	2.21138384227774e-11	9.29962156095786e-306	4.22374313875048e-09	10.7153938533765	6.00842708323604	55.71166	46.12875	Early colonizer
91	Uncl. Erysipelatoclostridiaceae	0.534800061425415	0	0	NA	9.29962156095786e-306	NA	8.60373429885781	NA	14.7810836	0.6650965	Single lifestyle
92	Uncl. Firmicutes	0.0668122397305611	0.827222527224261	1.36938394819743e-16	0	2.61552334105708e-14	9.29962156095786e-306	14.2276838605962	8.15729268007064	48.8153	26.20321	Late colonizer
93	Uncl. Lachnospiraceae	0.868967802683636	0.859264078824643	0	0	9.29962156095786e-306	9.29962156095786e-306	60.7151133532515	59.6114308557866	87.27208	80.00748	Late colonizer
94	Uncl. Lactobacillales	-0.228917956648991	-0.696500468160061	7.52433967471229e-181	0	1.43714887787005e-178	9.29962156095786e-306	15.1350781796369	8.04942306606194	87.8652	79.30893	Early colonizer
95	Uncl. Oscillospiraceae	0.457043020647967	0.519254941842641	0	0	9.29962156095786e-306	9.29962156095786e-306	6.92972247231923	15.3885987021219	18.7328	32.28285	Late colonizer
96	Uncl. Oscillospirales	0.584143232637035	0	0	9.13758961547583e-305	9.29962156095786e-306	1.74527961655588e-302	16.083595228312	NA	12.81925	10.87556	Single lifestyle
97	Uncl. Pasteurellaceae	0.830500805152979	0.858503098131693	0	0	9.29962156095786e-306	9.29962156095786e-306	11.3798179519568	27.5952796925183	74.43034	40.44094	Late colonizer
98	Uncl. Peptostreptococcaceae	0.842234811142222	0.838836078384435	0	0	9.29962156095786e-306	9.29962156095786e-306	25.5879269977919	6.64612487611394	52.09197	31.73801	Late colonizer
99	Uncl. Prevotellaceae	0	0.24286362450635	8.23640022763143e-162	5.44589134222828e-204	1.5731524434776e-159	1.0401652463656e-201	NA	7.18905188280373	10.48499	24.53833	Single lifestyle
100	Uncl. Root	0.434256028673598	0	0	5.35157235998147e-22	9.29962156095786e-306	1.02215032075646e-19	3.82404192832088	NA	35.30417	36.57151	Single lifestyle
101	Uncl. Ruminococcaceae	0.865934269351431	0.864829028724545	0	0	9.29962156095786e-306	9.29962156095786e-306	21.5548086730148	63.6160939219998	50.64702	36.28033	Late colonizer
102	Varibaculum	-0.440197315277639	0	0	0	9.29962156095786e-306	9.29962156095786e-306	2.43130556198353	NA	12.807441	7.662018	Single lifestyle
103	Veillonella	-0.349277432640886	-0.837643208597649	0	0	9.29962156095786e-306	9.29962156095786e-306	14.2412814152989	7.55456576014181	91.79559	75.20549	Early colonizer
104	Weissella	0	0.537329591800557	NA	0	NA	9.29962156095786e-306	NA	11.5570799606003	2.573206	31.696489	Single lifestyle
